# Upstream open reading frame inactivation augments GATA4 translation and cardiomyocyte hypertrophy in mice

**DOI:** 10.1101/2025.05.18.654700

**Authors:** Omar M. Hedaya, Feng Jiang, Uday Baliga, Aleksandr Ivanov, Si Chen, Jack L. Schwartz, Yui Kawakami, Chen Yan, Peng Yao

## Abstract

Upstream open reading frames (uORFs) are short peptide-encoding sequences located in the 5’ untranslated region (5’ UTR) of mRNAs, enabling translational repression of main (m)ORFs. While uORFs are found in ∼50% of mRNAs in humans, our understanding of their biological function remains limited. This study aims to elucidate the role of the uORF in the 5’ UTR of the Gata4 (GATA binding protein 4) gene in cardiac biology by inactivating its start codon (ΔuORF) in the mouse genome. Our investigation reveals that mice with Gata4 uORF inactivation manifest spontaneous cardiac hypertrophy without apparent fibrosis as they age. Utilizing single-nucleus RNA sequencing (snRNA-seq), we uncovered significant transcriptional variations between wild-type (WT) and ΔORF mice. Notably, mRNAs associated with sarcomeres and contractile functions show heightened expression levels, reflecting the hypertrophic phenotype. Notably, at least nine upregulated genes are GATA4-bound targets in mouse ventricles. Functional assessments of isolated primary adult cardiomyocytes confirmed enhanced hypertrophy and contractility in ΔORF mice. Additionally, we employed single-nucleus transposase-accessible chromatin (snATAC)-seq to investigate changes in chromatin accessibility. Our results indicated increased accessibility within specific transcription-regulatory elements linked to elevated gene transcription. These putative cis-regulatory elements (pCREs) are significantly enriched in MEF2 (myocyte enhancer factor 2) binding motifs. *In vitro* luciferase reporter assays further supported the regulatory potential of three of these pCREs, highlighting their role in the transcriptional enhancement of three GATA4 target genes bound by MEF2 and GATA4. These findings illuminate the role of uORF in negatively regulating GATA4 protein expression and cardiomyocyte hypertrophy at the organismal level and provide a novel therapeutic target for cardiac pathogenesis.
