## Supplementary material for "Upstream open reading frame inactivation augments GATA4 translation and cardiomyocyte hypertrophy in mice": Table S1

### Sheet: Table S1. Summary of snRNA-seq 
Table S1. Summary of snRNA-seq and snATAC-seq for Gata4 uORF-inactivating homozygous knock-in and WT control hearts
Sample	number of nuclei sequenced	number of RNA reads per nuclei (median)	number of gene detected per nuclei (median)	number ofATAC fragment per nuclei (median)	TSS enrichment (median)
WT	3373	911	645	1625	4.42
delta uORF	3100	777	542	1131	4.86
WT + delta uORF	6473	837	591	1343	4.13
