## Supplementary material for "Upstream open reading frame inactivation augments GATA4 translation and cardiomyocyte hypertrophy in mice": Table S3

### Sheet: DEGs in cell sub-types
Table S3. Differentially expressed genes (DEGs) in different cell sub-types based on snRNA-seq
Ven.CM							Atri.CM
	p_val	avg_log2FC	pct.1	pct.2	p_val_adj			p_val	avg_log2FC	pct.1	pct.2	p_val_adj
Ppargc1a	6.54e-83	-1.99596	0.431	0.769	2.11e-78		Ypel3	7.78e-07	-4.91921	0	0.345	0.0250972
AC149090.1	3.59e-66	1.54891	0.715	0.44	1.16e-61		AC149090.1	1.27e-05	2.01536	0.782	0.414	0.41003
Fnip2	3.53e-40	-1.91422	0.123	0.396	1.14e-35
Irs2	3.44e-34	-2.42528	0.034	0.225	1.11e-29		Pericyte
Tpm1	6.88e-32	0.812865	0.795	0.69	2.22e-27			p_val	avg_log2FC	pct.1	pct.2	p_val_adj
Pfkfb2	1.97e-27	-1.14321	0.289	0.543	6.36e-23		AY036118	3.83e-16	1.28956	0.739	0.517	1.24e-11
AY036118	2.95e-27	0.751205	0.888	0.777	9.52e-23		Lars2	4.95e-08	1.14784	0.322	0.216	0.00159902
Shld1	3.15e-26	-1.29416	0.258	0.506	1.02e-21		Zbtb20	5.16e-07	-0.735418	0.444	0.721	0.0166459
Ugp2	5.17e-24	-1.44804	0.139	0.364	1.67e-19
Nr4a1	2.62e-23	-1.48615	0.08	0.271	8.44e-19		EC
Lmod2	7.19e-21	0.748771	0.685	0.581	2.32e-16			p_val	avg_log2FC	pct.1	pct.2	p_val_adj
Lpin1	1.98e-19	-0.875575	0.332	0.559	6.4e-15		AY036118	1.33e-23	0.957294	0.788	0.637	4.28e-19
Actc1	2.84e-19	0.708447	0.752	0.653	9.15e-15		Cmss1	6.13e-15	0.984771	0.601	0.474	1.98e-10
Mapkapk2	4.36e-19	-1.09794	0.204	0.414	1.41e-14		Zbtb20	3.72e-11	-0.706645	0.406	0.594	1.2e-06
Tgm2	2e-18	-1.25434	0.127	0.307	6.45e-14		Xdh	4.38e-11	-0.807588	0.308	0.481	1.41e-06
Tcap	2.3e-18	0.955316	0.449	0.315	7.43e-14		Myh6	1.98e-10	1.23736	0.268	0.142	6.4e-06
Lrrc2	1.03e-17	-0.748891	0.455	0.666	3.31e-13		Bmp6	2.17e-10	-1.14774	0.143	0.29	6.99e-06
Asb11	1.24e-17	-1.04179	0.188	0.391	4.01e-13		Camk1d	3.03e-10	0.657586	0.882	0.852	9.78e-06
Camk1d	3.59e-17	0.453667	0.975	0.959	1.16e-12		Rhoj	3.96e-10	-0.975323	0.205	0.367	1.28e-05
Ivns1abp	9.41e-17	-0.367238	0.954	0.975	3.04e-12		Ccnd3	1.43e-09	-1.26664	0.07	0.195	4.6e-05
Dhrs3	4.63e-16	-1.23011	0.077	0.231	1.5e-11		Zbtb16	3.02e-09	-0.744079	0.254	0.422	9.75e-05
Acss1	8.08e-16	-0.853416	0.287	0.497	2.61e-11		Nfia	3.36e-09	-0.795326	0.285	0.454	0.00010836
Csf1	7.66e-15	1.08818	0.218	0.112	2.47e-10		AC149090.1	3.3e-08	0.918797	0.437	0.326	0.0010651
Rhobtb1	1.19e-14	-0.707891	0.492	0.678	3.86e-10		Rora	4.64e-08	-0.690555	0.279	0.439	0.00149729
Rorc	3.74e-14	-0.97876	0.077	0.231	1.21e-09		Fmo2	1.43e-07	-1.17276	0.098	0.206	0.00461973
Tcp11l2	5.56e-14	-1.11832	0.085	0.232	1.79e-09
Slc25a33	9.65e-14	-1.28826	0.073	0.203	3.12e-09		BC
Prkar1a	2.17e-13	-0.954929	0.153	0.314	7e-09			p_val	avg_log2FC	pct.1	pct.2	p_val_adj
Fbxo32	2.6e-13	-0.75014	0.256	0.453	8.38e-09		Pou2f2	7.8e-18	2.06232	0.408	0.14	2.52e-13
Sorbs1	2.77e-13	-0.514807	0.878	0.928	8.95e-09		Fyb	4.1e-17	1.53478	0.636	0.399	1.32e-12
Rilpl1	3.38e-13	-0.560619	0.511	0.689	1.09e-08		Cd72	7.39e-16	2.50686	0.334	0.112	2.39e-11
Hdac4	3.9e-13	-0.791352	0.281	0.477	1.26e-08		AY036118	2.78e-13	1.03953	0.761	0.597	8.98e-09
Mybpc3	6.41e-13	0.628884	0.893	0.87	2.07e-08		Ccnd3	4.87e-13	-1.41507	0.163	0.406	1.57e-08
Sesn1	1.63e-12	-0.714351	0.334	0.521	5.27e-08		Adgre1	3.92e-12	1.32552	0.615	0.417	1.27e-07
Myom2	1.63e-12	-0.700211	0.34	0.518	5.27e-08		Cyth1	5.16e-12	-1.43051	0.129	0.36	1.67e-07
Klhl24	3.29e-12	-0.849359	0.208	0.386	1.06e-07		Fkbp5	2.29e-11	-1.65287	0.091	0.288	7.39e-07
Ano4	3.4e-12	-0.96754	0.228	0.403	1.1e-07		Ikbke	2.9e-11	2.87196	0.148	0.018	9.36e-07
Magi3	3.8e-12	0.597861	0.561	0.517	1.23e-07		Cmss1	1.08e-10	1.11801	0.562	0.388	3.48e-06
Plekhm2	3.97e-12	-0.616436	0.434	0.617	1.28e-07		Arhgap4	2.3e-10	1.57628	0.298	0.112	7.42e-06
Retreg1	5.64e-12	-0.865894	0.266	0.441	1.82e-07		Dgkh	7.34e-09	1.66629	0.203	0.083	0.000236928
Rbm24	7.56e-12	-0.61292	0.552	0.71	2.44e-07		Itgam	1.58e-08	1.67519	0.222	0.076	0.000511201
Crebrf	1.34e-11	-1.00298	0.124	0.277	4.32e-07		Pik3r5	1.16e-07	2.10102	0.195	0.083	0.00373301
Ppara	1.46e-11	-0.683406	0.497	0.661	4.72e-07		Camk1d	1.55e-07	0.528917	0.894	0.831	0.00499651
Cluh	1.69e-11	0.560895	0.599	0.524	5.45e-07		Flna	2.03e-07	1.15397	0.433	0.291	0.00654939
Lars2	2.26e-11	0.664796	0.594	0.504	7.29e-07		Lcp1	5.11e-07	1.354	0.277	0.147	0.0164898
Hs3st5	2.33e-11	-0.912091	0.355	0.522	7.51e-07		F13a1	8.07e-07	-0.460503	0.378	0.583	0.0260543
Lpl	2.47e-11	-0.653705	0.367	0.554	7.98e-07		Cd163	1.39e-06	-1.09949	0.163	0.32	0.0449823
Optn	2.79e-11	-1.02501	0.095	0.236	9.02e-07
Chd6	2.81e-11	0.522456	0.68	0.609	9.06e-07		FB
Cmss1	2.82e-11	0.567004	0.765	0.721	9.09e-07			p_val	avg_log2FC	pct.1	pct.2	p_val_adj
Esrrg	5.73e-11	-0.700344	0.528	0.692	1.85e-06		AC149090.1	6.52e-34	1.15326	0.665	0.425	2.1e-29
Pde7a	8.38e-11	-0.773695	0.301	0.471	2.7e-06		AY036118	2.15e-33	1.06494	0.776	0.584	6.94e-29
Ppfia1	1.2e-10	-0.599209	0.327	0.501	3.86e-06		Zbtb16	4.22e-23	-0.836169	0.425	0.664	1.36e-18
Rbm38	1.44e-10	-0.564358	0.34	0.522	4.64e-06		Zbtb20	2.63e-17	-0.550644	0.692	0.851	8.49e-13
Snta1	1.83e-10	-0.780739	0.234	0.407	5.91e-06		Cmss1	1.29e-16	0.915124	0.553	0.42	4.15e-12
Ptgds	2.27e-10	-1.44066	0.034	0.116	7.34e-06		Xdh	3.95e-15	-0.651998	0.316	0.515	1.27e-10
Cobll1	3.04e-10	-0.7011	0.374	0.548	9.8e-06		Slc43a3	3.99e-15	-0.842249	0.418	0.599	1.29e-10
Jak1	3.58e-10	-0.865129	0.162	0.302	1.15e-05		Rora	3.42e-14	-0.413298	0.877	0.949	1.1e-09
Klf15	3.85e-10	-1.00274	0.089	0.21	1.24e-05		Rhoj	4.47e-13	-0.742409	0.339	0.524	1.44e-08
Kcng2	4.43e-10	0.499714	0.55	0.51	1.43e-05		Fkbp5	5.56e-12	-1.10936	0.156	0.303	1.79e-07
Rnf144b	4.78e-10	-1.25724	0.036	0.139	1.54e-05		Camk1d	1.7e-11	0.575533	0.884	0.837	5.49e-07
Nfe2l2	4.82e-10	-0.782835	0.23	0.389	1.55e-05		Slit3	1.8e-10	-0.705309	0.231	0.383	5.81e-06
Sbk1	4.93e-10	-0.584241	0.406	0.58	1.59e-05		Vcan	2.77e-10	1.1442	0.209	0.118	8.95e-06
Pabpn1	5.01e-10	0.581591	0.638	0.566	1.62e-05		Dpep1	3.2e-10	-0.834857	0.158	0.294	1.03e-05
Ank	5.38e-10	-0.627044	0.463	0.63	1.73e-05		Myh6	1.08e-09	1.35689	0.243	0.148	3.48e-05
Eno3	6.24e-10	0.766948	0.374	0.282	2.01e-05		Ddx5	1.26e-09	-0.380946	0.694	0.823	4.06e-05
Txnip	7.88e-10	-0.551812	0.287	0.45	2.54e-05		Lars2	1.73e-09	0.780228	0.395	0.304	5.58e-05
Rasgef1b	8.21e-10	-1.20589	0.05	0.155	2.65e-05		Ssh2	1.63e-08	-0.618036	0.228	0.368	0.000525212
Glul	1.14e-09	-0.821055	0.179	0.319	3.69e-05		Cyp27a1	2.02e-08	-0.600742	0.203	0.336	0.000650472
Lgals4	1.8e-09	0.461398	0.836	0.796	5.82e-05		Slc17a9	3.08e-07	-1.18189	0.045	0.118	0.00992983
Adam19	1.83e-09	-1.07134	0.055	0.153	5.92e-05		Tnnt2	6.44e-07	1.23008	0.147	0.081	0.0207976
Cped1	1.85e-09	-0.503646	0.425	0.594	5.97e-05		Prkg1	7.69e-07	-0.607132	0.325	0.454	0.0248191
Zbtb20	2.4e-09	-0.509159	0.707	0.836	7.73e-05		Vim	1.32e-06	0.616348	0.255	0.178	0.0426821
Plin3	3.91e-09	-0.930821	0.148	0.274	0.000126331
Ctnnal1	4.09e-09	-0.864089	0.135	0.26	0.000132092
Impact	4.78e-09	-1.06532	0.083	0.194	0.000154206
Dbp	4.97e-09	0.742603	0.288	0.206	0.000160242
Large1	6.09e-09	-0.5529	0.475	0.638	0.000196653
Coq10b	8.5e-09	-0.980954	0.1	0.213	0.000274465
Jph2	9.73e-09	-0.568107	0.474	0.635	0.000314019
Trim63	1.02e-08	-0.598854	0.337	0.504	0.000330575
Tmem100	1.08e-08	-1.2352	0.068	0.164	0.000349266
Got1	1.26e-08	-0.586689	0.287	0.442	0.000408024
Tnfaip8	1.36e-08	-0.733665	0.231	0.381	0.000438875
Tead1	1.6e-08	-0.50801	0.411	0.58	0.000516555
Rora	1.68e-08	-0.465253	0.643	0.787	0.000542079
Ptprm	1.92e-08	-0.489014	0.534	0.687	0.000618256
Atp1a1	2.02e-08	-0.419164	0.363	0.531	0.000650911
Ttn	2.09e-08	0.232137	0.986	0.978	0.000673837
Zbtb16	2.25e-08	-0.416895	0.699	0.82	0.000724699
Mapt	2.93e-08	-0.614188	0.237	0.386	0.000945465
Ivd	3.29e-08	-0.439899	0.342	0.504	0.00106034
Tnrc6c	3.38e-08	-0.39856	0.502	0.669	0.00109075
Ktn1	3.67e-08	0.468809	0.797	0.801	0.00118595
Aldh9a1	3.73e-08	0.576478	0.55	0.478	0.00120526
Prickle3	4.55e-08	-0.860773	0.112	0.223	0.00146952
Slc17a9	4.69e-08	-0.72525	0.161	0.288	0.00151416
Herpud1	4.82e-08	-0.824063	0.167	0.29	0.00155508
Rit1	5.1e-08	-1.16342	0.036	0.105	0.00164588
Ptpn11	5.22e-08	-0.67821	0.203	0.346	0.00168566
Myh6	5.59e-08	0.328097	0.981	0.981	0.00180536
Rsrp1	6.39e-08	-0.323077	0.722	0.828	0.00206141
Actr3b	6.79e-08	-0.868407	0.124	0.239	0.00219051
Tmx1	6.88e-08	0.723273	0.255	0.183	0.0022214
Flnc	7.5e-08	0.889606	0.24	0.165	0.00242114
Myl2	9.72e-08	0.439445	0.917	0.911	0.00313657
Hbp1	9.86e-08	-0.725708	0.099	0.206	0.00318287
Art3	9.89e-08	-0.478697	0.408	0.568	0.00319251
Prune2	9.99e-08	-0.520169	0.499	0.647	0.00322305
Flcn	1.05e-07	-0.442785	0.271	0.414	0.00337306
Cpt1b	1.36e-07	0.519242	0.697	0.677	0.00439215
Ankrd33b	1.59e-07	-0.812553	0.089	0.196	0.00512188
2610507B11Rik	1.73e-07	0.702252	0.304	0.243	0.00558701
Rock2	1.82e-07	0.559183	0.504	0.469	0.00585817
Ankrd1	1.87e-07	1.05383	0.245	0.184	0.00603795
Chd4	1.88e-07	0.554459	0.487	0.437	0.00605897
Ppfibp2	2.11e-07	-0.738905	0.128	0.248	0.00679911
Lrrc3b	2.26e-07	0.667871	0.175	0.139	0.00728314
Pstpip2	2.47e-07	-1.04203	0.068	0.169	0.00797481
Caskin2	2.49e-07	0.992652	0.124	0.062	0.00802146
Filip1l	2.91e-07	-0.455784	0.646	0.774	0.00938045
Hand2	2.96e-07	-0.897683	0.056	0.142	0.00956494
Trim8	3e-07	-0.894447	0.069	0.16	0.00969413
Crip2	3.82e-07	0.473327	0.685	0.647	0.0123174
Dsp	4.01e-07	0.527534	0.38	0.33	0.0129331
Ube2b	4.7e-07	-0.432005	0.405	0.562	0.0151665
Esrrb	5.38e-07	-0.739096	0.185	0.318	0.0173679
Hsp90b1	5.49e-07	0.892795	0.193	0.137	0.0177226
Trim7	6.95e-07	0.534505	0.501	0.453	0.0224411
Adra1a	7.55e-07	-0.94434	0.124	0.237	0.0243619
Bcl2l11	8.16e-07	-0.833221	0.059	0.15	0.0263399
Bnip3	8.58e-07	-0.9909	0.051	0.135	0.0276944
Grm1	8.79e-07	-0.786706	0.32	0.458	0.0283562
Rreb1	9.67e-07	-0.615096	0.271	0.419	0.0311944
Sik1	1.32e-06	-1.07406	0.056	0.125	0.0425117
Wipi1	1.33e-06	-0.663469	0.125	0.232	0.0430018
Slc12a7	1.33e-06	0.475545	0.401	0.343	0.0430497
Acadvl	1.41e-06	0.808984	0.216	0.159	0.0454827
Obscn	1.46e-06	0.342512	0.885	0.884	0.0472404
Dag1	1.49e-06	-0.623171	0.237	0.381	0.0481297
