## Supplementary material for "Upstream open reading frame inactivation augments GATA4 translation and cardiomyocyte hypertrophy in mice": Table S6

### Sheet: pCRE with altered accessibility
Table S6. Putative cis-regulatory elements (pCREs) with altered accessibility in homozygous △uORF KI Ven.CM
	peak	p_val	avg_log2FC	pct.1	pct.2	correlated gene	correlated gene expression change
1	chr1-118458783-118459704	0.0325096	0.0485058	0.13	0.135	Clasp1	no significant change
2	chr1-126484582-126485135	0.0150156	-0.736525	0.056	0.1	Nckap5	no significant change
3	chr1-143576634-143577529	0.014639	0.0759428	0.107	0.11	B3galt2	no significant change
4	chr1-151127776-151128457	0.0485436	-0.877081	0.054	0.105	Hmcn1 Ivns1abp Trmt1l	opposite change
5	chr1-151144470-151145131	0.00834907	0.244815	0.068	0.062	Hmcn1 Ivns1abp	proportional change
6	chr1-151153217-151153653	0.000651484	-1.54807	0.018	0.055	Hmcn1	no significant change
7	chr1-153918375-153919224	0.0481708	-0.884088	0.056	0.109	Glul	proportional change
8	chr1-154033834-154034465	0.001733	-1.01805	0.049	0.102	Glul	proportional change
9	chr1-170554746-170555285	0.0346737	0.163586	0.06	0.059	Nos1ap	no significant change
10	chr1-170622738-170623400	0.0180626	-0.815596	0.06	0.114	Atf6	no significant change
11	chr1-178187009-178187822	0.000995972	-0.977627	0.08	0.165	Hnrnpu	no significant change
12	chr1-181975431-181975952	0.0367792	-0.810243	0.036	0.07	Enah	no significant change
13	chr1-189960171-189960883	0.0453618	-0.792314	0.048	0.088	Smyd2	no significant change
14	chr1-193330154-193330523	0.000568456	-1.30752	0.034	0.088	Lamb3	no significant change
15	chr1-34021208-34021968	0.00781343	0.295119	0.073	0.062	Dst	no significant change
16	chr1-75361797-75362092	0.0440851	0.141523	0.05	0.048	Dnajb2 Obsl1	no significant change
17	chr1-75596748-75597310	0.00457335	0.330729	0.056	0.049	Tuba4a Speg Slc4a3	no significant change
18	chr1-76031124-76031568	0.0118818	-1.12556	0.037	0.083	Slc4a3	no significant change
19	chr1-91249997-91250466	0.0212542	0.10356	0.066	0.065	Klhl30	no significant change
20	chr10-117126714-117127124	0.00795519	-1.34374	0.02	0.053	Lrrc10	no significant change
21	chr10-119081674-119082155	0.035518	-1.10787	0.028	0.065	Dyrk2	no significant change
22	chr10-20190229-20190769	0.0379271	-1.03576	0.041	0.087	Map3k5 Map7	no significant change
23	chr10-20409030-20409616	0.00796805	-0.841204	0.081	0.153	Map3k5	no significant change
24	chr10-53178781-53179405	0.0225195	-0.971495	0.047	0.093	Pln	no significant change
25	chr10-53332616-53333072	0.00486032	0.162791	0.069	0.064	Pln	no significant change
26	chr10-53345514-53346847	0.00599079	0.0862017	0.188	0.192	Pln	no significant change
27	chr10-62049627-62050320	0.0249051	0.088532	0.064	0.064	Hk1	no significant change
28	chr10-63203818-63204076	0.0337594	-1.25267	0.02	0.052	Mypn	no significant change
29	chr10-80117047-80117549	0.021076	-1.18254	0.022	0.053	Tmem259 Adamtsl5	no significant change
30	chr10-80248796-80249553	0.0427752	-0.0387392	0.221	0.247	Atp5d Adamtsl5	no significant change
31	chr10-81202527-81202758	0.00731572	-1.58099	0.019	0.059	Gadd45b	no significant change
32	chr10-88622461-88622898	0.00597245	-1.41714	0.02	0.056	Utp20	no significant change
33	chr10-95773333-95774571	0.033854	-0.760288	0.073	0.132	2310039L15Rik Nudt4	no significant change
34	chr10-95825012-95825600	0.00026755	-1.48411	0.027	0.081	Nudt4	no significant change
35	chr11-115536165-115536597	0.0143901	0.262788	0.056	0.051	Grin2c	no significant change
36	chr11-117423326-117423725	0.0280069	0.242222	0.062	0.057	Gm11732 Gm11734	no significant change
37	chr11-117425911-117426257	0.000642058	-1.47467	0.024	0.071	Tnrc6c	proportional change
38	chr11-117761976-117762581	0.00696678	-1.18631	0.029	0.068	Gm11732 Tnrc6c	proportional change
39	chr11-117963203-117963782	0.0100824	-1.02875	0.041	0.086	Tnrc6c	proportional change
40	chr11-54437716-54438744	0.0136983	-0.82645	0.049	0.089	Fnip1	no significant change
41	chr11-5837509-5838233	0.0368349	-0.880932	0.041	0.082	Urgcp	no significant change
42	chr11-65205271-65205641	0.0432282	-1.05683	0.03	0.065	Elac2 Arhgap44 Gm12295	no significant change
43	chr11-66468907-66469711	0.0154397	-1.14944	0.022	0.055	Shisa6 Pirt	no significant change
44	chr11-69123435-69124738	0.0245112	0.0511033	0.273	0.294	Arhgef15 Pfas Chd3 Efnb3	no significant change
45	chr11-89060420-89061013	0.00423716	-0.855616	0.052	0.095	Akap1	no significant change
46	chr12-112096122-112096803	0.0181133	-1.19463	0.021	0.05	Aspg	no significant change
47	chr12-32677894-32679234	0.00330972	-0.737223	0.113	0.197	Nampt	no significant change
48	chr12-4082255-4083112	0.0166955	0.128115	0.093	0.089	Ncoa1	no significant change
49	chr12-70811845-70812587	0.0212849	0.069366	0.084	0.085	Tmx1	proportional change
50	chr12-73408178-73408979	0.0281534	-0.853943	0.045	0.085	D830013O20Rik	no significant change
51	chr12-86833755-86834146	0.000613447	-1.20202	0.044	0.103	Esrrb	proportional change
52	chr13-12293759-12294119	0.0113712	-0.899174	0.036	0.069	Ryr2 Actn2	no significant change
53	chr13-12317290-12317704	0.0355774	0.169276	0.061	0.059	Ryr2 Mtr	no significant change
54	chr13-12340574-12340933	0.00853287	-0.991293	0.041	0.085	Ryr2 Mtr Actn2	no significant change
55	chr13-29637656-29638389	0.00120451	-1.18282	0.045	0.106	Cdkal1	no significant change
56	chr13-43195929-43196324	0.0498259	-0.969087	0.031	0.062	Gfod1	no significant change
57	chr14-52196739-52197624	0.00141468	0.424282	0.076	0.062	Tmem253	no significant change
58	chr14-54940452-54941110	0.00529817	0.180426	0.118	0.112	Prmt5 Pabpn1 Myh6 Gm17428 Myh7	proportional change
59	chr14-55361941-55362659	0.00103592	-1.41397	0.023	0.068	Myh7	no significant change
60	chr14-61252560-61253328	0.00884274	-0.931705	0.058	0.116	Sacs Sgcg	no significant change
61	chr14-61530838-61531584	0.036377	-0.777895	0.062	0.112	Sgcg	no significant change
62	chr14-62877996-62878449	0.0290103	-0.877673	0.042	0.081	Gata4	no significant change
63	chr15-38420501-38421161	0.00886084	-1.26758	0.021	0.057	Ubr5	no significant change
64	chr15-58706221-58707016	0.0077349	-1.07225	0.036	0.081	Tmem65	no significant change
65	chr15-68403388-68404035	0.0130295	-1.08533	0.044	0.097	Gm26621 Gm20732	no significant change
66	chr15-73739503-73740013	0.0340009	-1.00267	0.024	0.053	Ptp4a3	no significant change
67	chr15-81465911-81466742	0.0177318	-0.834563	0.068	0.13	Tob2	no significant change
68	chr15-89215498-89215875	0.0244695	-1.23449	0.022	0.055	Mov10l1 Dennd6b	no significant change
69	chr15-98605976-98606334	0.0227776	-0.965895	0.029	0.061	Kansl2	no significant change
70	chr15-99074354-99074981	0.0303848	-1.02234	0.025	0.057	Kmt2d	no significant change
71	chr16-18083224-18084019	0.0498732	-1.01063	0.042	0.089	Prodh Tango2	no significant change
72	chr16-95759596-95760454	0.0296303	-1.07	0.031	0.067	Sh3bgr	no significant change
73	chr16-96205349-96205748	0.0251977	-1.00871	0.029	0.06	Sh3bgr	no significant change
74	chr17-28006987-28007766	0.0276554	-0.861256	0.044	0.084	Zfp523	no significant change
75	chr17-32113315-32113907	0.0153064	0.370878	0.053	0.042	Gm17276	no significant change
76	chr17-32528507-32529086	0.0251482	0.361088	0.052	0.043	Gm17276	no significant change
77	chr17-45812411-45813063	0.00253635	0.246425	0.071	0.064	Vegfa Tjap1	no significant change
78	chr17-46123878-46124620	0.00179723	-1.19639	0.044	0.107	Tmem63b Vegfa Mrps18a	no significant change
79	chr17-56452916-56453561	0.0301331	-1.07275	0.027	0.06	Plin4 Plin3	proportional change
80	chr17-73022334-73023137	0.0113647	-0.85351	0.053	0.103	Lclat1	no significant change
81	chr18-20594050-20594756	0.0205735	-0.934781	0.048	0.093	Dsg2	no significant change
82	chr18-23781699-23782262	0.039632	0.126946	0.064	0.062	Mapre2	no significant change
83	chr18-35051938-35052765	0.0454759	-0.880373	0.059	0.11	Ctnna1	no significant change
84	chr18-36377221-36377770	0.0324328	0.0799628	0.053	0.053	Pfdn1	no significant change
85	chr18-38296273-38297235	0.0254381	-0.728032	0.078	0.13	Arhgap26	no significant change
86	chr18-61447420-61448201	0.0148416	-0.943135	0.051	0.102	Pdgfrb Ppargc1b Arhgef37	no significant change
87	chr18-61484397-61484842	6.23231e-05	-1.8524	0.017	0.065	Arhgef37	no significant change
88	chr18-74703834-74704618	0.0400762	0.138402	0.075	0.073	Myo5b	no significant change
89	chr18-84771752-84772337	0.0273412	0.203012	0.051	0.047	Timm21	no significant change
90	chr19-27099546-27100365	0.00760103	-1.02654	0.051	0.113	Vldlr Kcnv2	no significant change
91	chr19-36409181-36410174	0.0149843	-0.717835	0.078	0.136	Pcgf5	no significant change
92	chr19-45902304-45902893	0.00403996	-0.784738	0.082	0.147	Kcnip2	no significant change
93	chr19-5016182-5017065	0.020485	0.0945609	0.088	0.087	4930481A15Rik	no significant change
94	chr2-106652070-106653021	0.0191653	-0.883231	0.067	0.134	BB218582 Mpped2	no significant change
95	chr2-113952336-113952816	1.24826e-05	1.01107	0.05	0.026	Actc1	proportional change
96	chr2-114057186-114057552	0.0112351	-1.01954	0.037	0.075	Actc1	opposite change
97	chr2-114130157-114131000	0.039936	0.183774	0.052	0.049	Actc1	proportional change
98	chr2-118388256-118388794	0.0337317	-0.708019	0.082	0.142	Ivd	proportional change
99	chr2-120054594-120055663	0.0139609	-0.913438	0.053	0.103	Pla2g4e	no significant change
100	chr2-126897166-126897927	0.03787	-0.755922	0.077	0.139	Trpm7 Stard7	no significant change
101	chr2-132696635-132696884	0.00265062	-1.37873	0.024	0.066	Gpcpd1	no significant change
102	chr2-150826393-150826829	0.0041761	-1.24517	0.025	0.064	Acss1	proportional change
103	chr2-154790552-154791511	0.0173568	0.08354	0.081	0.082	Dynlrb1	no significant change
104	chr2-158122710-158123313	0.0208264	-0.886866	0.043	0.082	Tgm2	proportional change
105	chr2-166403086-166403694	0.0155734	0.234727	0.072	0.064	Arfgef2	no significant change
106	chr2-26021279-26022068	0.0483647	-0.718005	0.069	0.123	Gpsm1	no significant change
107	chr2-35609300-35609755	0.0317977	0.0771599	0.051	0.05	Ttll11	no significant change
108	chr2-4544232-4544717	0.0039654	-1.15282	0.029	0.07	Phyh	no significant change
109	chr2-64059081-64059793	0.021588	0.0484851	0.063	0.063	Fign	no significant change
110	chr2-77182138-77182822	0.00041574	0.503735	0.073	0.053	Ttn Ccdc141	proportional change
111	chr3-104372150-104372787	0.0396079	0.0412569	0.073	0.075	Magi3 Slc16a1	proportional change
112	chr3-123034684-123035189	0.0463846	-0.816738	0.053	0.098	Myoz2 Synpo2	no significant change
113	chr3-135516785-135517279	0.0370735	0.0277006	0.087	0.09	Manba	no significant change
114	chr3-142395300-142396018	0.00482248	-0.679069	0.102	0.173	Pdlim5	no significant change
115	chr3-153935743-153936322	0.0215047	0.129041	0.075	0.072	Acadm	no significant change
116	chr3-155055097-155055882	0.0253119	-0.784937	0.051	0.092	Tnni3k	no significant change
117	chr3-34007965-34008515	0.00394688	0.376546	0.057	0.048	Fxr1	no significant change
118	chr3-53734010-53734741	0.00187788	0.2951	0.061	0.053	Frem2	no significant change
119	chr3-79474819-79475433	0.0224131	-0.994332	0.041	0.083	Fnip2	proportional change
120	chr3-96574013-96574449	0.00252012	-1.20468	0.034	0.079	Txnip	proportional change
121	chr4-114370913-114371856	0.00971599	0.128395	0.075	0.074	Trabd2b	no significant change
122	chr4-114405609-114406236	0.0256232	-0.884611	0.056	0.11	Trabd2b	no significant change
123	chr4-116074807-116075682	0.0303482	-0.0669814	0.158	0.18	Mast2	no significant change
124	chr4-118147504-118148188	0.0423027	-0.927489	0.041	0.082	St3gal3	no significant change
125	chr4-133056057-133056858	0.0146585	-0.858687	0.059	0.113	Nr0b2	no significant change
126	chr4-134293493-134294051	0.0390276	-1.07402	0.032	0.072	Cep85 Trim63	proportional change
127	chr4-135828430-135828854	0.00065853	-1.49396	0.019	0.057	Gale	no significant change
128	chr4-141444447-141445131	0.000926626	0.270882	0.077	0.067	Hspb7	no significant change
129	chr4-141648161-141648616	0.0386583	-0.849551	0.048	0.089	Clcnkb Fblim1 Plekhm2	proportional change
130	chr4-145004174-145004622	0.00274626	-1.36709	0.026	0.071	Dhrs3	proportional change
131	chr4-145025146-145025639	0.0212631	-1.14635	0.023	0.054	Vps13d	no significant change
132	chr4-150240096-150240374	0.00833582	-0.989778	0.031	0.064	Slc25a33	proportional change
133	chr4-154649073-154649504	0.0135478	-1.17918	0.024	0.056	Pank4	no significant change
134	chr4-155704688-155705435	0.0162605	-0.780835	0.075	0.137	Agrn	no significant change
135	chr4-155783606-155784538	0.0483325	-0.873057	0.049	0.096	Slc35e2	no significant change
136	chr4-156235445-156236168	0.00288587	-0.993907	0.045	0.092	Perm1	no significant change
137	chr5-119575009-119575631	0.000261316	-1.06067	0.064	0.142	Tbx5	no significant change
138	chr5-121452162-121452804	0.00223134	-1.17857	0.04	0.098	Acad10	no significant change
139	chr5-122402674-122403211	0.00174124	-0.970486	0.057	0.117	Cux2	no significant change
140	chr5-122451801-122452225	0.023076	0.224856	0.056	0.051	Myl2	proportional change
141	chr5-122620985-122621940	0.0453486	-0.72646	0.078	0.137	Pptc7 Atp2a2	no significant change
142	chr5-124506780-124507328	0.039747	-0.847753	0.042	0.077	Abcb9 Pitpnm2 Rilpl1	proportional change
143	chr5-125393227-125393544	0.00315144	-1.29045	0.023	0.061	Bri3bp	no significant change
144	chr5-129941316-129942129	0.0372507	-0.852413	0.065	0.125	Vkorc1l1	no significant change
145	chr5-17982417-17983164	0.0186014	0.112584	0.122	0.121	Cd36	no significant change
146	chr5-24540252-24541248	0.0149857	0.0886625	0.065	0.064	Abcb8 Asic3 Smarcd3	no significant change
147	chr5-30170154-30170814	0.0476279	0.157245	0.074	0.071	Hadha Kcnk3 Cenpa	no significant change
148	chr5-35600162-35600582	0.0266551	-1.01043	0.028	0.059	Ablim2	no significant change
149	chr5-51949157-51949681	0.0123993	0.153666	0.056	0.054	Ppargc1a	proportional change
150	chr5-57743808-57744624	0.0435551	-0.687356	0.087	0.147	Pcdh7	no significant change
151	chr5-66618365-66618991	0.00427335	-1.0797	0.043	0.094	Limch1	no significant change
152	chr5-66745343-66745983	0.0149147	-1.03151	0.034	0.071	Limch1	no significant change
153	chr5-90365730-90366848	0.00683669	-0.906245	0.072	0.143	Adamts3	no significant change
154	chr5-93136811-93137480	0.0437407	-0.90732	0.042	0.081	Shroom3	no significant change
155	chr6-101340084-101340451	0.00562546	-1.49847	0.018	0.052	Pdzrn3	no significant change
156	chr6-115956803-115957507	0.0269863	-0.957887	0.034	0.07	Cand2	no significant change
157	chr6-119193651-119194022	0.00883766	-1.19508	0.029	0.07	Cacna1c	no significant change
158	chr6-120038363-120039009	0.0172047	0.0368329	0.09	0.096	Erc1	no significant change
159	chr6-145456798-145457480	0.00545058	-0.974545	0.042	0.089	Rassf8	no significant change
160	chr6-147022288-147023396	0.0439728	-0.736014	0.074	0.131	4930479D17Rik	no significant change
161	chr6-24608105-24608412	0.00177956	0.419877	0.051	0.041	Lmod2	proportional change
162	chr6-54502457-54503448	0.0434088	0.0473562	0.087	0.088	Wipf3	no significant change
163	chr6-5495902-5496854	0.0427405	-0.823806	0.064	0.117	Pdk4	no significant change
164	chr6-5498631-5499139	0.016152	-0.935193	0.048	0.095	Asb4 Pdk4	no significant change
165	chr6-6299094-6299564	0.0127694	-1.12449	0.04	0.086	Slc25a13 Gm20619 Gm20685	no significant change
166	chr6-83268084-83268610	0.0394565	0.100895	0.062	0.062	Hk2	no significant change
167	chr6-88627142-88627707	0.0496056	0.0278127	0.067	0.07	Kbtbd12	no significant change
168	chr6-90462087-90462695	0.0370528	-0.924615	0.037	0.074	Slc41a3	no significant change
169	chr7-128023563-128023946	0.00779302	0.357798	0.05	0.041	Zfp629	no significant change
170	chr7-44467593-44468164	0.0106258	-0.979691	0.053	0.109	Lrrc4b	no significant change
171	chr7-4522280-4522751	0.028141	-1.10161	0.046	0.1	Tnni3 Isoc2a	no significant change
172	chr7-5079743-5080400	0.0431428	0.0465456	0.072	0.073	Sbk2	no significant change
173	chr7-5108072-5108597	0.0258317	-1.03131	0.035	0.076	Isoc2a Epn1	no significant change
174	chr7-74380984-74382544	4.46708e-05	-0.974334	0.102	0.214	Slco3a1	no significant change
175	chr7-80113916-80114218	0.0294235	-1.22726	0.022	0.053	Idh2	no significant change
176	chr8-11331559-11332002	0.0477273	-1.22932	0.021	0.052	Irs2	proportional change
177	chr8-118701170-118701939	0.0051631	-1.27726	0.03	0.077	Cdh13	no significant change
178	chr8-123701966-123702576	0.0425203	-1.13056	0.024	0.057	Tubb3	no significant change
179	chr8-127063515-127064777	0.00647993	0.213451	0.083	0.077	Pard3	no significant change
180	chr8-61902551-61902872	2.66619e-06	0.819189	0.062	0.037	Palld	no significant change
181	chr8-68880291-68880753	0.00869186	-0.886933	0.051	0.1	Lpl	proportional change
182	chr8-78046549-78047132	0.0280865	-0.969881	0.027	0.058	4933431K23Rik	no significant change
183	chr8-93197299-93198118	0.00667452	-0.882776	0.072	0.139	Ces1d	no significant change
184	chr8-94357192-94357625	0.0276061	-0.952903	0.038	0.076	Ciapin1	no significant change
185	chr9-107770352-107771225	0.0475498	0.238745	0.064	0.061	Ifrd2	no significant change
186	chr9-110531942-110533224	0.0325862	-0.840572	0.068	0.127	Myl3 Lrrc2	proportional change
187	chr9-110763365-110763743	0.0134343	-1.12118	0.034	0.078	Myl3 Lrrc2	proportional change
188	chr9-123187306-123188004	0.0408246	0.162202	0.061	0.058	Zfp445	no significant change
189	chr9-44941759-44942720	0.00882807	-0.836563	0.064	0.121	Tmem25	no significant change
190	chr9-46196656-46197244	0.0118134	-0.841313	0.063	0.121	Sik3	no significant change
191	chr9-51824662-51825249	0.0326578	-1.03757	0.026	0.058	Arhgap20	no significant change
192	chr9-72639907-72640659	0.044998	-0.774184	0.044	0.078	Nedd4	no significant change
193	chr9-77463847-77464422	0.000895132	0.375333	0.067	0.056	Mlip	no significant change
