## Supplementary material for "Upstream open reading frame inactivation augments GATA4 translation and cardiomyocyte hypertrophy in mice": Table S6

### Sheet: Overlap_snATAC-seq & ChIP-seq
	Table S7. Overlap regions between snATAC-seq peaks in KI hearts and ChIP-seq identified GATA4 and MEF2 target binding sites in mouse hearts
	peak	p_val	avg_log2FC	pct.1	pct.2	gene	DEGs	overlap_GATA4	overlap_MEF2A	overlap_MEF2C	matched	TF
1	chr2-113952336-113952816	1.25e-05	1.01107	0.05	0.026	Actc1	coordinate change	No	No	No	NA	NA
2	chr8-61902551-61902872	2.67e-06	0.819189	0.062	0.037	Palld	no significant change	Yes	Yes	No	chr8-61902546-61902747,chr8-61902650-61902851,chr8-61902656-61902857	GATA4,MEF2A,MEF2A
3	chr2-77182138-77182822	0.00041574	0.503735	0.073	0.053	Ttn Ccdc141	coordinate change	Yes	Yes	Yes	chr2-77182356-77182557,chr2-77182472-77182673,chr2-77182462-77182663,chr2-77182453-77182654,chr2-77182356-77182557,chr2-77182472-77182673,chr2-77182462-77182663,chr2-77182453-77182654	GATA4,MEF2A,MEF2A,MEF2C,GATA4,MEF2A,MEF2A,MEF2C
4	chr14-52196739-52197624	0.00141468	0.424282	0.076	0.062	Tmem253	no significant change	Yes	Yes	No	chr14-52196877-52197078,chr14-52196718-52196919,chr14-52197117-52197318	GATA4,GATA4,MEF2A
5	chr6-24608105-24608412	0.00177956	0.419877	0.051	0.041	Lmod2	coordinate change	No	No	No	NA	NA
6	chr3-34007965-34008515	0.00394688	0.376546	0.057	0.048	Fxr1	no significant change	No	Yes	Yes	chr3-34008212-34008413,chr3-34008272-34008473	MEF2A,MEF2C
7	chr9-77463847-77464422	0.000895132	0.375333	0.067	0.056	Mlip	no significant change	Yes	Yes	Yes	chr9-77463935-77464136,chr9-77464054-77464255,chr9-77464044-77464245,chr9-77464096-77464297,chr9-77464147-77464348	GATA4,GATA4,MEF2A,MEF2A,MEF2C
8	chr17-32113315-32113907	0.0153064	0.370878	0.053	0.042	Gm17276	no significant change	Yes	No	No	chr17-32113629-32113830	GATA4
9	chr17-32528507-32529086	0.0251482	0.361088	0.052	0.043	Gm17276	no significant change	No	No	No	NA	NA
10	chr7-128023563-128023946	0.00779302	0.357798	0.05	0.041	Zfp629	no significant change	No	No	No	NA	NA
11	chr1-75596748-75597310	0.00457335	0.330729	0.056	0.049	Tuba4a Speg Slc4a3	no significant change	No	Yes	No	chr1-75596911-75597112,chr1-75596911-75597112,chr1-75596911-75597112	MEF2A,MEF2A,MEF2A
12	chr1-34021208-34021968	0.00781343	0.295119	0.073	0.062	Dst	no significant change	Yes	Yes	Yes	chr1-34021211-34021412,chr1-34021723-34021924,chr1-34021726-34021927,chr1-34021062-34021263	GATA4,MEF2A,MEF2A,MEF2C
13	chr3-53734010-53734741	0.00187788	0.2951	0.061	0.053	Frem2	no significant change	Yes	Yes	No	chr3-53733947-53734148,chr3-53734441-53734642,chr3-53734427-53734628	GATA4,MEF2A,MEF2A
14	chr4-141444447-141445131	0.000926626	0.270882	0.077	0.067	Hspb7	no significant change	Yes	No	No	chr4-141444584-141444785	GATA4
15	chr11-115536165-115536597	0.0143901	0.262788	0.056	0.051	Grin2c	no significant change	No	Yes	No	chr11-115535971-115536172	MEF2A
16	chr17-45812411-45813063	0.00253635	0.246425	0.071	0.064	Vegfa Tjap1	no significant change	Yes	Yes	No	chr17-45812668-45812869,chr17-45812513-45812714,chr17-45812668-45812869,chr17-45812513-45812714	GATA4,MEF2A,GATA4,MEF2A
17	chr1-151144470-151145131	0.00834907	0.244815	0.068	0.062	Hmcn1 Ivns1abp	coordinate change	Yes	Yes	Yes	chr1-151144650-151144851,chr1-151144862-151145063,chr1-151144865-151145066,chr1-151144824-151145025,chr1-151144650-151144851,chr1-151144862-151145063,chr1-151144865-151145066,chr1-151144824-151145025	GATA4,MEF2A,MEF2A,MEF2C,GATA4,MEF2A,MEF2A,MEF2C
18	chr11-117423326-117423725	0.0280069	0.242222	0.062	0.057	Gm11732 Gm11734	no significant change	No	Yes	No	chr11-117423499-117423700,chr11-117423499-117423700	MEF2A,MEF2A
19	chr9-107770352-107771225	0.0475498	0.238745	0.064	0.061	Ifrd2	no significant change	Yes	No	No	chr9-107770348-107770549	GATA4
20	chr2-166403086-166403694	0.0155734	0.234727	0.072	0.064	Arfgef2	no significant change	Yes	Yes	Yes	chr2-166403448-166403649,chr2-166403486-166403687,chr2-166403408-166403609,chr2-166403388-166403589,chr2-166403367-166403568	GATA4,GATA4,MEF2A,MEF2A,MEF2C
21	chr5-122451801-122452225	0.023076	0.224856	0.056	0.051	Myl2	coordinate change	No	No	No	NA	NA
22	chr8-127063515-127064777	0.00647993	0.213451	0.083	0.077	Pard3	no significant change	Yes	Yes	Yes	chr8-127063952-127064153,chr8-127063573-127063774,chr8-127063756-127063957,chr8-127064405-127064606,chr8-127063508-127063709	GATA4,GATA4,MEF2A,MEF2C,MEF2C
23	chr18-84771752-84772337	0.0273412	0.203012	0.051	0.047	Timm21	no significant change	Yes	No	Yes	chr18-84771901-84772102,chr18-84772032-84772233	GATA4,MEF2C
24	chr2-114130157-114131000	0.039936	0.183774	0.052	0.049	Actc1	coordinate change	No	Yes	Yes	chr2-114130713-114130914,chr2-114130193-114130394	MEF2A,MEF2C
25	chr14-54940452-54941110	0.00529817	0.180426	0.118	0.112	Prmt5 Pabpn1 Myh6 Gm17428 Myh7	coordinate change	No	No	No	NA	NA
26	chr13-12317290-12317704	0.0355774	0.169276	0.061	0.059	Ryr2 Mtr	no significant change	Yes	Yes	No	chr13-12317337-12317538,chr13-12317363-12317564,chr13-12317505-12317706,chr13-12317337-12317538,chr13-12317363-12317564,chr13-12317505-12317706	GATA4,GATA4,MEF2A,GATA4,GATA4,MEF2A
27	chr1-170554746-170555285	0.0346737	0.163586	0.06	0.059	Nos1ap	no significant change	Yes	Yes	Yes	chr1-170555033-170555234,chr1-170554973-170555174,chr1-170555030-170555231,chr1-170554979-170555180	GATA4,GATA4,MEF2A,MEF2C
28	chr10-53332616-53333072	0.00486032	0.162791	0.069	0.064	Pln	no significant change	Yes	Yes	Yes	chr10-53332896-53333097,chr10-53332913-53333114,chr10-53332853-53333054,chr10-53332873-53333074,chr10-53332870-53333071	GATA4,GATA4,MEF2A,MEF2A,MEF2C
29	chr9-123187306-123188004	0.0408246	0.162202	0.061	0.058	Zfp445	no significant change	No	Yes	No	chr9-123187739-123187940,chr9-123187684-123187885	MEF2A,MEF2A
30	chr5-30170154-30170814	0.0476279	0.157245	0.074	0.071	Hadha Kcnk3 Cenpa	no significant change	No	No	No	NA	NA
31	chr5-51949157-51949681	0.0123993	0.153666	0.056	0.054	Ppargc1a	coordinate change	No	Yes	Yes	chr5-51949486-51949687,chr5-51949548-51949749,chr5-51949475-51949676	MEF2A,MEF2A,MEF2C
32	chr1-75361797-75362092	0.0440851	0.141523	0.05	0.048	Dnajb2 Obsl1	no significant change	No	No	No	NA	NA
33	chr18-74703834-74704618	0.0400762	0.138402	0.075	0.073	Myo5b	no significant change	Yes	Yes	Yes	chr18-74704024-74704225,chr18-74704018-74704219,chr18-74704088-74704289,chr18-74704086-74704287,chr18-74704201-74704402	GATA4,GATA4,MEF2A,MEF2A,MEF2C
34	chr3-153935743-153936322	0.0215047	0.129041	0.075	0.072	Acadm	no significant change	Yes	Yes	Yes	chr3-153935923-153936124,chr3-153935933-153936134,chr3-153936042-153936243,chr3-153936029-153936230	GATA4,MEF2A,MEF2A,MEF2C
35	chr4-114370913-114371856	0.00971599	0.128395	0.075	0.074	Trabd2b	no significant change	Yes	No	No	chr4-114371482-114371683	GATA4
36	chr12-4082255-4083112	0.0166955	0.128115	0.093	0.089	Ncoa1	no significant change	No	Yes	Yes	chr12-4082890-4083091,chr12-4082128-4082329	MEF2A,MEF2C
37	chr18-23781699-23782262	0.039632	0.126946	0.064	0.062	Mapre2	no significant change	No	No	No	NA	NA
38	chr5-17982417-17983164	0.0186014	0.112584	0.122	0.121	Cd36	no significant change	Yes	Yes	Yes	chr5-17982824-17983025,chr5-17982878-17983079,chr5-17982861-17983062,chr5-17982862-17983063	GATA4,MEF2A,MEF2A,MEF2C
39	chr1-91249997-91250466	0.0212542	0.10356	0.066	0.065	Klhl30	no significant change	Yes	Yes	Yes	chr1-91250216-91250417,chr1-91250269-91250470,chr1-91250144-91250345,chr1-91250139-91250340,chr1-91249944-91250145	GATA4,GATA4,MEF2A,MEF2A,MEF2C
40	chr6-83268084-83268610	0.0394565	0.100895	0.062	0.062	Hk2	no significant change	No	No	No	NA	NA
41	chr19-5016182-5017065	0.020485	0.0945609	0.088	0.087	4930481A15Rik	no significant change	No	Yes	Yes	chr19-5016261-5016462,chr19-5016190-5016391,chr19-5016086-5016287	MEF2A,MEF2A,MEF2C
42	chr5-24540252-24541248	0.0149857	0.0886625	0.065	0.064	Abcb8 Asic3 Smarcd3	no significant change	Yes	Yes	No	chr5-24540406-24540607,chr5-24540382-24540583,chr5-24540395-24540596,chr5-24540406-24540607,chr5-24540382-24540583,chr5-24540395-24540596,chr5-24540406-24540607,chr5-24540382-24540583,chr5-24540395-24540596	GATA4,MEF2A,MEF2A,GATA4,MEF2A,MEF2A,GATA4,MEF2A,MEF2A
43	chr10-62049627-62050320	0.0249051	0.088532	0.064	0.064	Hk1	no significant change	Yes	Yes	Yes	chr10-62049886-62050087,chr10-62050026-62050227,chr10-62049964-62050165,chr10-62049948-62050149	GATA4,MEF2A,MEF2A,MEF2C
44	chr10-53345514-53346847	0.00599079	0.0862017	0.188	0.192	Pln	no significant change	No	No	No	NA	NA
45	chr2-154790552-154791511	0.0173568	0.08354	0.081	0.082	Dynlrb1	no significant change	Yes	Yes	No	chr2-154790658-154790859,chr2-154791148-154791349,chr2-154791157-154791358,chr2-154791109-154791310,chr2-154790648-154790849,chr2-154790591-154790792	GATA4,GATA4,GATA4,MEF2A,MEF2A,MEF2A
46	chr18-36377221-36377770	0.0324328	0.0799628	0.053	0.053	Pfdn1	no significant change	No	No	Yes	chr18-36377399-36377600	MEF2C
47	chr2-35609300-35609755	0.0317977	0.0771599	0.051	0.05	Ttll11	no significant change	No	Yes	Yes	chr2-35609485-35609686,chr2-35609468-35609669,chr2-35609386-35609587	MEF2A,MEF2A,MEF2C
48	chr1-143576634-143577529	0.014639	0.0759428	0.107	0.11	B3galt2	no significant change	Yes	Yes	No	chr1-143577217-143577418,chr1-143576906-143577107,chr1-143576954-143577155	GATA4,MEF2A,MEF2A
49	chr12-70811845-70812587	0.0212849	0.069366	0.084	0.085	Tmx1	coordinate change	Yes	Yes	Yes	chr12-70812304-70812505,chr12-70812305-70812506,chr12-70812270-70812471,chr12-70812267-70812468,chr12-70812282-70812483	GATA4,GATA4,MEF2A,MEF2A,MEF2C
50	chr11-69123435-69124738	0.0245112	0.0511033	0.273	0.294	Arhgef15 Pfas Chd3 Efnb3	no significant change	Yes	No	Yes	chr11-69123482-69123683,chr11-69123473-69123674,chr11-69123482-69123683,chr11-69123473-69123674,chr11-69123482-69123683,chr11-69123473-69123674,chr11-69123482-69123683,chr11-69123473-69123674	GATA4,MEF2C,GATA4,MEF2C,GATA4,MEF2C,GATA4,MEF2C
51	chr1-118458783-118459704	0.0325096	0.0485058	0.13	0.135	Clasp1	no significant change	Yes	Yes	No	chr1-118459020-118459221,chr1-118459301-118459502	GATA4,MEF2A
52	chr2-64059081-64059793	0.021588	0.0484851	0.063	0.063	Fign	no significant change	Yes	No	No	chr2-64059449-64059650	GATA4
53	chr6-54502457-54503448	0.0434088	0.0473562	0.087	0.088	Wipf3	no significant change	Yes	No	No	chr6-54502982-54503183	GATA4
54	chr7-5079743-5080400	0.0431428	0.0465456	0.072	0.073	Sbk2	no significant change	Yes	Yes	Yes	chr7-5080382-5080583,chr7-5080095-5080296,chr7-5079991-5080192	GATA4,MEF2A,MEF2C
55	chr3-104372150-104372787	0.0396079	0.0412569	0.073	0.075	Magi3 Slc16a1	coordinate change	Yes	No	Yes	chr3-104372510-104372711,chr3-104372471-104372672,chr3-104372510-104372711,chr3-104372471-104372672	GATA4,MEF2C,GATA4,MEF2C
56	chr6-120038363-120039009	0.0172047	0.0368329	0.09	0.096	Erc1	no significant change	Yes	No	No	chr6-120038698-120038899,chr6-120038514-120038715	GATA4,GATA4
57	chr6-88627142-88627707	0.0496056	0.0278127	0.067	0.07	Kbtbd12	no significant change	Yes	Yes	Yes	chr6-88627373-88627574,chr6-88627305-88627506,chr6-88627419-88627620,chr6-88627420-88627621,chr6-88627361-88627562	GATA4,GATA4,MEF2A,MEF2A,MEF2C
58	chr3-135516785-135517279	0.0370735	0.0277006	0.087	0.09	Manba	no significant change	Yes	Yes	No	chr3-135517042-135517243,chr3-135517060-135517261,chr3-135516818-135517019,chr3-135516648-135516849	GATA4,GATA4,MEF2A,MEF2A
59	chr10-80248796-80249553	0.0427752	-0.0387392	0.221	0.247	Atp5d Adamtsl5	no significant change	No	No	No	NA	NA
60	chr4-116074807-116075682	0.0303482	-0.0669814	0.158	0.18	Mast2	no significant change	Yes	Yes	No	chr4-116075384-116075585,chr4-116075270-116075471,chr4-116074952-116075153	GATA4,MEF2A,MEF2A
61	chr3-142395300-142396018	0.00482248	-0.679069	0.102	0.173	Pdlim5	no significant change	No	No	Yes	chr3-142395498-142395699	MEF2C
62	chr5-57743808-57744624	0.0435551	-0.687356	0.087	0.147	Pcdh7	no significant change	Yes	Yes	No	chr5-57744384-57744585,chr5-57743997-57744198,chr5-57744419-57744620,chr5-57743998-57744199,chr5-57744124-57744325	GATA4,GATA4,GATA4,MEF2A,MEF2A
63	chr2-118388256-118388794	0.0337317	-0.708019	0.082	0.142	Ivd	coordinate change	Yes	Yes	Yes	chr2-118388671-118388872,chr2-118388606-118388807,chr2-118388559-118388760	GATA4,MEF2A,MEF2C
64	chr19-36409181-36410174	0.0149843	-0.717835	0.078	0.136	Pcgf5	no significant change	Yes	No	No	chr19-36409484-36409685,chr19-36409310-36409511	GATA4,GATA4
65	chr2-26021279-26022068	0.0483647	-0.718005	0.069	0.123	Gpsm1	no significant change	No	Yes	Yes	chr2-26021097-26021298,chr2-26021893-26022094	MEF2A,MEF2C
66	chr5-122620985-122621940	0.0453486	-0.72646	0.078	0.137	Pptc7 Atp2a2	no significant change	No	No	No	NA	NA
67	chr18-38296273-38297235	0.0254381	-0.728032	0.078	0.13	Arhgap26	no significant change	Yes	Yes	No	chr18-38296692-38296893,chr18-38296552-38296753,chr18-38296604-38296805,chr18-38296766-38296967	GATA4,GATA4,MEF2A,MEF2A
68	chr6-147022288-147023396	0.0439728	-0.736014	0.074	0.131	4930479D17Rik	no significant change	No	Yes	No	chr6-147022404-147022605	MEF2A
69	chr1-126484582-126485135	0.0150156	-0.736525	0.056	0.1	Nckap5	no significant change	Yes	Yes	No	chr1-126484849-126485050,chr1-126484871-126485072	GATA4,MEF2A
70	chr12-32677894-32679234	0.00330972	-0.737223	0.113	0.197	Nampt	no significant change	No	Yes	No	chr12-32678049-32678250	MEF2A
71	chr2-126897166-126897927	0.03787	-0.755922	0.077	0.139	Trpm7 Stard7	no significant change	No	Yes	No	chr2-126897676-126897877,chr2-126897676-126897877	MEF2A,MEF2A
72	chr10-95773333-95774571	0.033854	-0.760288	0.073	0.132	2310039L15Rik Nudt4	no significant change	Yes	No	Yes	chr10-95773449-95773650,chr10-95774109-95774310,chr10-95773446-95773647,chr10-95773463-95773664,chr10-95773449-95773650,chr10-95774109-95774310,chr10-95773446-95773647,chr10-95773463-95773664	GATA4,GATA4,GATA4,MEF2C,GATA4,GATA4,GATA4,MEF2C
73	chr9-72639907-72640659	0.044998	-0.774184	0.044	0.078	Nedd4	no significant change	Yes	Yes	No	chr9-72640106-72640307,chr9-72639980-72640181,chr9-72640154-72640355	GATA4,GATA4,MEF2A
74	chr14-61530838-61531584	0.036377	-0.777895	0.062	0.112	Sgcg	no significant change	Yes	Yes	No	chr14-61531065-61531266,chr14-61531008-61531209	GATA4,MEF2A
75	chr4-155704688-155705435	0.0162605	-0.780835	0.075	0.137	Agrn	no significant change	Yes	Yes	Yes	chr4-155705015-155705216,chr4-155705000-155705201,chr4-155705047-155705248,chr4-155704792-155704993	GATA4,MEF2A,MEF2A,MEF2C
76	chr19-45902304-45902893	0.00403996	-0.784738	0.082	0.147	Kcnip2	no significant change	Yes	Yes	No	chr19-45902398-45902599,chr19-45902528-45902729,chr19-45902632-45902833	GATA4,GATA4,MEF2A
77	chr3-155055097-155055882	0.0253119	-0.784937	0.051	0.092	Tnni3k	no significant change	Yes	Yes	Yes	chr3-155055653-155055854,chr3-155055342-155055543,chr3-155055275-155055476	GATA4,MEF2A,MEF2C
78	chr1-189960171-189960883	0.0453618	-0.792314	0.048	0.088	Smyd2	no significant change	No	Yes	Yes	chr1-189960592-189960793,chr1-189960615-189960816,chr1-189960537-189960738	MEF2A,MEF2A,MEF2C
79	chr1-181975431-181975952	0.0367792	-0.810243	0.036	0.07	Enah	no significant change	No	Yes	No	chr1-181975669-181975870,chr1-181975650-181975851	MEF2A,MEF2A
80	chr1-170622738-170623400	0.0180626	-0.815596	0.06	0.114	Atf6	no significant change	Yes	Yes	Yes	chr1-170623057-170623258,chr1-170623035-170623236,chr1-170623039-170623240,chr1-170623035-170623236,chr1-170623036-170623237	GATA4,GATA4,MEF2A,MEF2A,MEF2C
81	chr3-123034684-123035189	0.0463846	-0.816738	0.053	0.098	Myoz2 Synpo2	no significant change	Yes	Yes	No	chr3-123034908-123035109,chr3-123034841-123035042,chr3-123034945-123035146,chr3-123034935-123035136,chr3-123034908-123035109,chr3-123034841-123035042,chr3-123034945-123035146,chr3-123034935-123035136	GATA4,GATA4,MEF2A,MEF2A,GATA4,GATA4,MEF2A,MEF2A
82	chr6-5495902-5496854	0.0427405	-0.823806	0.064	0.117	Pdk4	no significant change	Yes	Yes	Yes	chr6-5496334-5496535,chr6-5496478-5496679,chr6-5496516-5496717	GATA4,MEF2A,MEF2C
83	chr11-54437716-54438744	0.0136983	-0.82645	0.049	0.089	Fnip1	no significant change	Yes	No	No	chr11-54438405-54438606,chr11-54437797-54437998,chr11-54438289-54438490	GATA4,GATA4,GATA4
84	chr15-81465911-81466742	0.0177318	-0.834563	0.068	0.13	Tob2	no significant change	Yes	No	No	chr15-81466083-81466284,chr15-81465871-81466072	GATA4,GATA4
85	chr9-44941759-44942720	0.00882807	-0.836563	0.064	0.121	Tmem25	no significant change	No	Yes	No	chr9-44942446-44942647	MEF2A
86	chr9-110531942-110533224	0.0325862	-0.840572	0.068	0.127	Myl3 Lrrc2	coordinate change	Yes	Yes	No	chr9-110532231-110532432,chr9-110532618-110532819,chr9-110532429-110532630,chr9-110532293-110532494,chr9-110532231-110532432,chr9-110532618-110532819,chr9-110532429-110532630,chr9-110532293-110532494	GATA4,GATA4,MEF2A,MEF2A,GATA4,GATA4,MEF2A,MEF2A
87	chr10-20409030-20409616	0.00796805	-0.841204	0.081	0.153	Map3k5	no significant change	Yes	No	Yes	chr10-20409228-20409429,chr10-20409329-20409530	GATA4,MEF2C
88	chr9-46196656-46197244	0.0118134	-0.841313	0.063	0.121	Sik3	no significant change	Yes	Yes	No	chr9-46196980-46197181,chr9-46196995-46197196,chr9-46197026-46197227,chr9-46197056-46197257	GATA4,GATA4,MEF2A,MEF2A
89	chr5-124506780-124507328	0.039747	-0.847753	0.042	0.077	Abcb9 Pitpnm2 Rilpl1	coordinate change	No	No	No	NA	NA
90	chr4-141648161-141648616	0.0386583	-0.849551	0.048	0.089	Clcnkb Fblim1 Plekhm2	coordinate change	Yes	No	No	chr4-141648347-141648548,chr4-141648347-141648548,chr4-141648347-141648548	GATA4,GATA4,GATA4
91	chr5-129941316-129942129	0.0372507	-0.852413	0.065	0.125	Vkorc1l1	no significant change	Yes	No	No	chr5-129941196-129941397,chr5-129941561-129941762	GATA4,GATA4
92	chr17-73022334-73023137	0.0113647	-0.85351	0.053	0.103	Lclat1	no significant change	Yes	Yes	Yes	chr17-73022732-73022933,chr17-73022717-73022918,chr17-73022663-73022864,chr17-73022447-73022648	GATA4,GATA4,MEF2A,MEF2C
93	chr12-73408178-73408979	0.0281534	-0.853943	0.045	0.085	D830013O20Rik	no significant change	Yes	No	No	chr12-73408664-73408865	GATA4
94	chr11-89060420-89061013	0.00423716	-0.855616	0.052	0.095	Akap1	no significant change	Yes	No	No	chr11-89060757-89060958	GATA4
95	chr4-133056057-133056858	0.0146585	-0.858687	0.059	0.113	Nr0b2	no significant change	Yes	No	No	chr4-133056724-133056925,chr4-133056704-133056905	GATA4,GATA4
96	chr17-28006987-28007766	0.0276554	-0.861256	0.044	0.084	Zfp523	no significant change	No	No	No	NA	NA
97	chr4-155783606-155784538	0.0483325	-0.873057	0.049	0.096	Slc35e2	no significant change	Yes	Yes	No	chr4-155784259-155784460,chr4-155784049-155784250	GATA4,MEF2A
98	chr1-151127776-151128457	0.0485436	-0.877081	0.054	0.105	Hmcn1 Ivns1abp Trmt1l	opposite change	Yes	Yes	No	chr1-151128109-151128310,chr1-151128052-151128253,chr1-151128109-151128310,chr1-151128052-151128253,chr1-151128109-151128310,chr1-151128052-151128253	GATA4,MEF2A,GATA4,MEF2A,GATA4,MEF2A
99	chr14-62877996-62878449	0.0290103	-0.877673	0.042	0.081	Gata4	no significant change	Yes	Yes	Yes	chr14-62878228-62878429,chr14-62878187-62878388,chr14-62878147-62878348,chr14-62878188-62878389	GATA4,GATA4,MEF2A,MEF2C
100	chr18-35051938-35052765	0.0454759	-0.880373	0.059	0.11	Ctnna1	no significant change	Yes	Yes	Yes	chr18-35052183-35052384,chr18-35052185-35052386,chr18-35052111-35052312,chr18-35052091-35052292,chr18-35051741-35051942	GATA4,GATA4,MEF2A,MEF2A,MEF2C
101	chr11-5837509-5838233	0.0368349	-0.880932	0.041	0.082	Urgcp	no significant change	Yes	No	No	chr11-5838043-5838244	GATA4
102	chr8-93197299-93198118	0.00667451	-0.882776	0.072	0.139	Ces1d	no significant change	No	No	No	NA	NA
103	chr2-106652070-106653021	0.0191653	-0.883231	0.067	0.134	BB218582 Mpped2	no significant change	Yes	Yes	Yes	chr2-106652268-106652469,chr2-106652252-106652453,chr2-106652238-106652439,chr2-106651889-106652090,chr2-106652303-106652504,chr2-106652268-106652469,chr2-106652252-106652453,chr2-106652238-106652439,chr2-106651889-106652090,chr2-106652303-106652504	GATA4,GATA4,MEF2A,MEF2A,MEF2C,GATA4,GATA4,MEF2A,MEF2A,MEF2C
104	chr1-153918375-153919224	0.0481708	-0.884088	0.056	0.109	Glul	coordinate change	No	No	Yes	chr1-153918667-153918868	MEF2C
105	chr4-114405609-114406236	0.0256232	-0.884611	0.056	0.11	Trabd2b	no significant change	Yes	No	Yes	chr4-114406091-114406292,chr4-114405849-114406050	GATA4,MEF2C
106	chr2-158122710-158123313	0.0208264	-0.886866	0.043	0.082	Tgm2	coordinate change	Yes	Yes	Yes	chr2-158122748-158122949,chr2-158122802-158123003,chr2-158122841-158123042,chr2-158122822-158123023	GATA4,GATA4,MEF2A,MEF2C
107	chr8-68880291-68880753	0.00869186	-0.886933	0.051	0.1	Lpl	coordinate change	No	No	No	NA	NA
108	chr13-12293759-12294119	0.0113712	-0.899174	0.036	0.069	Ryr2 Actn2	no significant change	Yes	Yes	Yes	chr13-12293972-12294173,chr13-12293867-12294068,chr13-12293856-12294057,chr13-12293869-12294070,chr13-12293972-12294173,chr13-12293867-12294068,chr13-12293856-12294057,chr13-12293869-12294070	GATA4,MEF2A,MEF2A,MEF2C,GATA4,MEF2A,MEF2A,MEF2C
109	chr5-90365730-90366848	0.00683669	-0.906245	0.072	0.143	Adamts3	no significant change	Yes	Yes	No	chr5-90366659-90366860,chr5-90366666-90366867,chr5-90365886-90366086	GATA4,GATA4,MEF2A
110	chr5-93136811-93137480	0.0437407	-0.90732	0.042	0.081	Shroom3	no significant change	No	Yes	Yes	chr5-93136974-93137175,chr5-93137014-93137215,chr5-93137212-93137413	MEF2A,MEF2A,MEF2C
111	chr2-120054594-120055663	0.0139609	-0.913438	0.053	0.103	Pla2g4e	no significant change	No	No	No	NA	NA
112	chr6-90462087-90462695	0.0370528	-0.924615	0.037	0.074	Slc41a3	no significant change	Yes	No	Yes	chr6-90462305-90462506,chr6-90462346-90462547	GATA4,MEF2C
113	chr4-118147504-118148188	0.0423027	-0.927489	0.041	0.082	St3gal3	no significant change	Yes	No	No	chr4-118147804-118148005	GATA4
114	chr14-61252560-61253328	0.00884275	-0.931705	0.058	0.116	Sacs Sgcg	no significant change	Yes	No	No	chr14-61252673-61252874,chr14-61252691-61252892,chr14-61252673-61252874,chr14-61252691-61252892	GATA4,GATA4,GATA4,GATA4
115	chr18-20594050-20594756	0.0205735	-0.934781	0.048	0.093	Dsg2	no significant change	No	No	No	NA	NA
116	chr6-5498631-5499139	0.016152	-0.935193	0.048	0.095	Asb4 Pdk4	no significant change	Yes	No	No	chr6-5498810-5499011,chr6-5498810-5499011	GATA4,GATA4
117	chr18-61447420-61448201	0.0148416	-0.943135	0.051	0.102	Pdgfrb Ppargc1b Arhgef37	no significant change	Yes	Yes	No	chr18-61447780-61447981,chr18-61447526-61447727,chr18-61447879-61448080,chr18-61447862-61448063,chr18-61447780-61447981,chr18-61447526-61447727,chr18-61447879-61448080,chr18-61447862-61448063,chr18-61447780-61447981,chr18-61447526-61447727,chr18-61447879-61448080,chr18-61447862-61448063	GATA4,GATA4,MEF2A,MEF2A,GATA4,GATA4,MEF2A,MEF2A,GATA4,GATA4,MEF2A,MEF2A
118	chr8-94357192-94357625	0.0276061	-0.952903	0.038	0.076	Ciapin1	no significant change	Yes	No	Yes	chr8-94357333-94357534,chr8-94357271-94357472,chr8-94357298-94357499	GATA4,GATA4,MEF2C
119	chr6-115956803-115957507	0.0269863	-0.957887	0.034	0.07	Cand2	no significant change	No	No	Yes	chr6-115956938-115957139	MEF2C
120	chr15-98605976-98606334	0.0227776	-0.965895	0.029	0.061	Kansl2	no significant change	Yes	No	Yes	chr15-98606196-98606397,chr15-98606143-98606344,chr15-98605807-98606008	GATA4,GATA4,MEF2C
121	chr13-43195929-43196324	0.0498259	-0.969087	0.031	0.062	Gfod1	no significant change	Yes	Yes	Yes	chr13-43196104-43196305,chr13-43196156-43196357,chr13-43196122-43196323,chr13-43196099-43196300	GATA4,GATA4,MEF2A,MEF2C
122	chr8-78046549-78047132	0.0280865	-0.969881	0.027	0.058	4933431K23Rik	no significant change	No	No	No	NA	NA
123	chr5-122402674-122403211	0.00174124	-0.970486	0.057	0.117	Cux2	no significant change	No	No	No	NA	NA
124	chr10-53178781-53179405	0.0225195	-0.971495	0.047	0.093	Pln	no significant change	Yes	Yes	No	chr10-53178684-53178885,chr10-53179132-53179333,chr10-53179057-53179258,chr10-53178965-53179166	GATA4,GATA4,MEF2A,MEF2A
125	chr7-74380984-74382544	4.47e-05	-0.974334	0.102	0.214	Slco3a1	no significant change	Yes	Yes	Yes	chr7-74382178-74382379,chr7-74381638-74381839,chr7-74381401-74381602,chr7-74381659-74381860	GATA4,MEF2A,MEF2A,MEF2C
126	chr6-145456798-145457480	0.00545058	-0.974545	0.042	0.089	Rassf8	no significant change	Yes	Yes	Yes	chr6-145456918-145457119,chr6-145456932-145457133,chr6-145457261-145457462,chr6-145457116-145457317,chr6-145457110-145457311	GATA4,GATA4,MEF2C,MEF2A,MEF2A
127	chr1-178187009-178187822	0.000995972	-0.977627	0.08	0.165	Hnrnpu	no significant change	No	Yes	No	chr1-178187726-178187927	MEF2A
128	chr7-44467593-44468164	0.0106258	-0.979691	0.053	0.109	Lrrc4b	no significant change	Yes	Yes	Yes	chr7-44467997-44468198,chr7-44468002-44468203,chr7-44467970-44468171	GATA4,MEF2A,MEF2C
129	chr4-150240096-150240374	0.00833582	-0.989778	0.031	0.064	Slc25a33	coordinate change	Yes	Yes	Yes	chr4-150240103-150240304,chr4-150240217-150240418,chr4-150240200-150240401	GATA4,MEF2A,MEF2C
130	chr13-12340574-12340933	0.00853287	-0.991293	0.041	0.085	Ryr2 Mtr Actn2	no significant change	No	No	Yes	chr13-12340713-12340914,chr13-12340713-12340914,chr13-12340713-12340914	MEF2C,MEF2C,MEF2C
131	chr4-156235445-156236168	0.00288587	-0.993907	0.045	0.092	Perm1	no significant change	Yes	Yes	Yes	chr4-156235576-156235777,chr4-156235926-156236127,chr4-156235867-156236068,chr4-156235720-156235921	GATA4,GATA4,MEF2A,MEF2C
132	chr3-79474819-79475433	0.0224131	-0.994332	0.041	0.083	Fnip2	coordinate change	Yes	No	No	chr3-79475032-79475233	GATA4
133	chr15-73739503-73740013	0.0340009	-1.00267	0.024	0.053	Ptp4a3	no significant change	Yes	Yes	Yes	chr15-73739689-73739890,chr15-73739812-73740013,chr15-73739739-73739940,chr15-73739848-73740049	GATA4,MEF2A,MEF2A,MEF2C
134	chr16-96205349-96205748	0.0251977	-1.00871	0.029	0.06	Sh3bgr	no significant change	Yes	No	No	chr16-96205518-96205719,chr16-96205651-96205852	GATA4,GATA4
135	chr5-35600162-35600582	0.0266551	-1.01043	0.028	0.059	Ablim2	no significant change	Yes	Yes	No	chr5-35600310-35600511,chr5-35600348-35600549	GATA4,MEF2A
136	chr16-18083224-18084019	0.0498732	-1.01063	0.042	0.089	Prodh Tango2	no significant change	Yes	No	No	chr16-18083418-18083619,chr16-18083418-18083619	GATA4,GATA4
137	chr1-154033834-154034465	0.001733	-1.01805	0.049	0.102	Glul	coordinate change	Yes	No	Yes	chr1-154034024-154034225,chr1-154033972-154034173,chr1-154033937-154034138	GATA4,GATA4,MEF2C
138	chr2-114057186-114057552	0.0112351	-1.01954	0.037	0.075	Actc1	opposite change	Yes	No	No	chr2-114057348-114057549	GATA4
139	chr15-99074354-99074981	0.0303848	-1.02234	0.025	0.057	Kmt2d	no significant change	No	No	No	NA	NA
140	chr19-27099546-27100365	0.00760103	-1.02654	0.051	0.113	Vldlr Kcnv2	no significant change	Yes	Yes	Yes	chr19-27099930-27100131,chr19-27099904-27100105,chr19-27099873-27100074,chr19-27099826-27100027,chr19-27099930-27100131,chr19-27099904-27100105,chr19-27099873-27100074,chr19-27099826-27100027	GATA4,GATA4,MEF2A,MEF2C,GATA4,GATA4,MEF2A,MEF2C
141	chr11-117963203-117963782	0.0100824	-1.02875	0.041	0.086	Tnrc6c	coordinate change	Yes	Yes	Yes	chr11-117963467-117963668,chr11-117963408-117963609,chr11-117963544-117963745,chr11-117963570-117963771	GATA4,MEF2A,MEF2A,MEF2C
142	chr7-5108072-5108597	0.0258317	-1.03131	0.035	0.076	Isoc2a Epn1	no significant change	Yes	No	No	chr7-5108404-5108605,chr7-5108331-5108532,chr7-5108404-5108605,chr7-5108331-5108532	GATA4,GATA4,GATA4,GATA4
143	chr5-66745343-66745983	0.0149147	-1.03151	0.034	0.071	Limch1	no significant change	Yes	Yes	Yes	chr5-66745676-66745877,chr5-66745508-66745709,chr5-66745617-66745818	GATA4,MEF2A,MEF2C
144	chr10-20190229-20190769	0.0379271	-1.03576	0.041	0.087	Map3k5 Map7	no significant change	No	No	No	NA	NA
145	chr9-51824662-51825249	0.0326578	-1.03757	0.026	0.058	Arhgap20	no significant change	No	Yes	No	chr9-51824951-51825152	MEF2A
146	chr11-65205271-65205641	0.0432282	-1.05683	0.03	0.065	Elac2 Arhgap44 Gm12295	no significant change	Yes	No	Yes	chr11-65205252-65205453,chr11-65205314-65205515,chr11-65205305-65205506,chr11-65205252-65205453,chr11-65205314-65205515,chr11-65205305-65205506,chr11-65205252-65205453,chr11-65205314-65205515,chr11-65205305-65205506	GATA4,GATA4,MEF2C,GATA4,GATA4,MEF2C,GATA4,GATA4,MEF2C
147	chr5-119575009-119575631	0.000261316	-1.06067	0.064	0.142	Tbx5	no significant change	Yes	Yes	Yes	chr5-119575223-119575424,chr5-119575207-119575408,chr5-119575276-119575477,chr5-119575239-119575440,chr5-119575160-119575361	GATA4,GATA4,MEF2A,MEF2A,MEF2C
148	chr16-95759596-95760454	0.0296303	-1.07	0.031	0.067	Sh3bgr	no significant change	Yes	Yes	Yes	chr16-95760177-95760378,chr16-95760091-95760292,chr16-95760113-95760314,chr16-95759937-95760138	GATA4,GATA4,MEF2A,MEF2C
149	chr15-58706221-58707016	0.0077349	-1.07225	0.036	0.081	Tmem65	no significant change	Yes	Yes	No	chr15-58706475-58706676,chr15-58706279-58706480	GATA4,MEF2A
150	chr17-56452916-56453561	0.0301331	-1.07275	0.027	0.06	Plin4 Plin3	coordinate change	No	No	No	NA	NA
151	chr4-134293493-134294051	0.0390276	-1.07402	0.032	0.072	Cep85 Trim63	coordinate change	Yes	Yes	Yes	chr4-134293685-134293886,chr4-134293523-134293724,chr4-134293698-134293899,chr4-134293670-134293871,chr4-134293645-134293846,chr4-134293685-134293886,chr4-134293523-134293724,chr4-134293698-134293899,chr4-134293670-134293871,chr4-134293645-134293846	GATA4,GATA4,MEF2A,MEF2A,MEF2C,GATA4,GATA4,MEF2A,MEF2A,MEF2C
152	chr5-66618365-66618991	0.00427335	-1.0797	0.043	0.094	Limch1	no significant change	Yes	Yes	No	chr5-66618678-66618879,chr5-66618722-66618923,chr5-66618730-66618931,chr5-66618762-66618963	GATA4,GATA4,MEF2A,MEF2A
153	chr15-68403388-68404035	0.0130295	-1.08533	0.044	0.097	Gm26621 Gm20732	no significant change	Yes	No	No	chr15-68403843-68404044,chr15-68403843-68404044	GATA4,GATA4
154	chr7-4522280-4522751	0.028141	-1.10161	0.046	0.1	Tnni3 Isoc2a	no significant change	Yes	Yes	No	chr7-4522417-4522618,chr7-4522120-4522321,chr7-4522417-4522618,chr7-4522120-4522321	GATA4,MEF2A,GATA4,MEF2A
155	chr10-119081674-119082155	0.035518	-1.10787	0.028	0.065	Dyrk2	no significant change	Yes	Yes	No	chr10-119081940-119082141,chr10-119081772-119081973	GATA4,MEF2A
156	chr9-110763365-110763743	0.0134343	-1.12118	0.034	0.078	Myl3 Lrrc2	coordinate change	Yes	Yes	Yes	chr9-110763710-110763911,chr9-110763491-110763692,chr9-110763456-110763657,chr9-110763444-110763645,chr9-110763710-110763911,chr9-110763491-110763692,chr9-110763456-110763657,chr9-110763444-110763645	GATA4,GATA4,MEF2A,MEF2C,GATA4,GATA4,MEF2A,MEF2C
157	chr6-6299094-6299564	0.0127694	-1.12449	0.04	0.086	Slc25a13 Gm20619 Gm20685	no significant change	Yes	Yes	Yes	chr6-6299254-6299455,chr6-6299292-6299493,chr6-6299232-6299433,chr6-6299244-6299445,chr6-6299254-6299455,chr6-6299292-6299493,chr6-6299232-6299433,chr6-6299244-6299445,chr6-6299254-6299455,chr6-6299292-6299493,chr6-6299232-6299433,chr6-6299244-6299445	GATA4,GATA4,MEF2A,MEF2C,GATA4,GATA4,MEF2A,MEF2C,GATA4,GATA4,MEF2A,MEF2C
158	chr1-76031124-76031568	0.0118818	-1.12556	0.037	0.083	Slc4a3	no significant change	No	No	Yes	chr1-76031296-76031497	MEF2C
159	chr8-123701966-123702576	0.0425203	-1.13056	0.024	0.057	Tubb3	no significant change	Yes	No	No	chr8-123702306-123702507,chr8-123702297-123702498	GATA4,GATA4
160	chr4-145025146-145025639	0.0212631	-1.14635	0.023	0.054	Vps13d	no significant change	Yes	No	No	chr4-145025481-145025682	GATA4
161	chr11-66468907-66469711	0.0154397	-1.14944	0.022	0.055	Shisa6 Pirt	no significant change	No	No	No	NA	NA
162	chr2-4544232-4544717	0.0039654	-1.15282	0.029	0.07	Phyh	no significant change	Yes	Yes	No	chr2-4544446-4544647,chr2-4544450-4544651	GATA4,MEF2A
163	chr5-121452162-121452804	0.00223134	-1.17857	0.04	0.098	Acad10	no significant change	Yes	Yes	Yes	chr5-121452092-121452293,chr5-121452365-121452566,chr5-121452287-121452488	GATA4,MEF2A,MEF2C
164	chr4-154649073-154649504	0.0135478	-1.17918	0.024	0.056	Pank4	no significant change	No	No	No	NA	NA
165	chr10-80117047-80117549	0.021076	-1.18254	0.022	0.053	Tmem259 Adamtsl5	no significant change	Yes	No	No	chr10-80117273-80117474,chr10-80116954-80117155,chr10-80117273-80117474,chr10-80116954-80117155	GATA4,GATA4,GATA4,GATA4
166	chr13-29637656-29638389	0.00120451	-1.18282	0.045	0.106	Cdkal1	no significant change	Yes	Yes	Yes	chr13-29637914-29638115,chr13-29637577-29637778,chr13-29637972-29638173,chr13-29637979-29638180,chr13-29637942-29638143	GATA4,GATA4,MEF2A,MEF2A,MEF2C
167	chr11-117761976-117762581	0.00696678	-1.18631	0.029	0.068	Gm11732 Tnrc6c	coordinate change	No	No	No	NA	NA
168	chr12-112096122-112096803	0.0181133	-1.19463	0.021	0.05	Aspg	no significant change	Yes	No	No	chr12-112096528-112096729	GATA4
169	chr6-119193651-119194022	0.00883766	-1.19508	0.029	0.07	Cacna1c	no significant change	Yes	No	No	chr6-119193695-119193896	GATA4
170	chr17-46123878-46124620	0.00179723	-1.19639	0.044	0.107	Tmem63b Vegfa Mrps18a	no significant change	Yes	Yes	No	chr17-46124147-46124348,chr17-46123961-46124162,chr17-46124147-46124348,chr17-46123961-46124162,chr17-46124147-46124348,chr17-46123961-46124162	GATA4,MEF2A,GATA4,MEF2A,GATA4,MEF2A
171	chr12-86833755-86834146	0.000613447	-1.20202	0.044	0.103	Esrrb	coordinate change	No	No	No	NA	NA
172	chr3-96574013-96574449	0.00252012	-1.20468	0.034	0.079	Txnip	coordinate change	Yes	Yes	No	chr3-96574015-96574216,chr3-96573974-96574175	GATA4,MEF2A
173	chr7-80113916-80114218	0.0294235	-1.22726	0.022	0.053	Idh2	no significant change	Yes	No	No	chr7-80113989-80114190	GATA4
174	chr8-11331559-11332002	0.0477273	-1.22932	0.021	0.052	Irs2	coordinate change	Yes	Yes	No	chr8-11331777-11331978,chr8-11331736-11331937,chr8-11331761-11331962	GATA4,MEF2A,MEF2A
175	chr15-89215498-89215875	0.0244695	-1.23449	0.022	0.055	Mov10l1 Dennd6b	no significant change	No	No	No	NA	NA
176	chr2-150826393-150826829	0.0041761	-1.24517	0.025	0.064	Acss1	coordinate change	No	No	No	NA	NA
177	chr10-63203818-63204076	0.0337594	-1.25267	0.02	0.052	Mypn	no significant change	No	Yes	No	chr10-63203862-63204063,chr10-63203887-63204088	MEF2A,MEF2A
178	chr15-38420501-38421161	0.00886084	-1.26758	0.021	0.057	Ubr5	no significant change	No	No	Yes	chr15-38420796-38420997	MEF2C
179	chr8-118701170-118701939	0.0051631	-1.27726	0.03	0.077	Cdh13	no significant change	Yes	Yes	No	chr8-118701217-118701418,chr8-118701331-118701532,chr8-118701571-118701772	GATA4,GATA4,MEF2A
180	chr5-125393227-125393544	0.00315144	-1.29045	0.023	0.061	Bri3bp	no significant change	No	No	No	NA	NA
181	chr1-193330154-193330523	0.000568456	-1.30752	0.034	0.088	Lamb3	no significant change	No	Yes	No	chr1-193330345-193330546	MEF2A
182	chr10-117126714-117127124	0.00795519	-1.34374	0.02	0.053	Lrrc10	no significant change	No	No	Yes	chr10-117126798-117126999	MEF2C
183	chr4-145004174-145004622	0.00274626	-1.36709	0.026	0.071	Dhrs3	coordinate change	No	No	No	NA	NA
184	chr2-132696635-132696884	0.00265062	-1.37873	0.024	0.066	Gpcpd1	no significant change	No	No	No	NA	NA
185	chr14-55361941-55362659	0.00103592	-1.41397	0.023	0.068	Myh7	no significant change	No	No	No	NA	NA
186	chr10-88622461-88622898	0.00597244	-1.41714	0.02	0.056	Utp20	no significant change	Yes	Yes	Yes	chr10-88622710-88622911,chr10-88622649-88622850,chr10-88622643-88622844,chr10-88622690-88622891	GATA4,MEF2A,MEF2A,MEF2C
187	chr11-117425911-117426257	0.000642058	-1.47467	0.024	0.071	Tnrc6c	coordinate change	No	No	No	NA	NA
188	chr10-95825012-95825600	0.00026755	-1.48411	0.027	0.081	Nudt4	no significant change	No	No	No	NA	NA
189	chr4-135828430-135828854	0.00065853	-1.49396	0.019	0.057	Gale	no significant change	No	Yes	Yes	chr4-135828436-135828637,chr4-135828395-135828596	MEF2A,MEF2C
190	chr6-101340084-101340451	0.00562546	-1.49847	0.018	0.052	Pdzrn3	no significant change	No	Yes	No	chr6-101340085-101340286	MEF2A
191	chr1-151153217-151153653	0.000651484	-1.54807	0.018	0.055	Hmcn1	no significant change	Yes	No	Yes	chr1-151153360-151153561,chr1-151153286-151153487	GATA4,MEF2C
192	chr10-81202527-81202758	0.00731572	-1.58099	0.019	0.059	Gadd45b	no significant change	No	No	No	NA	NA
193	chr18-61484397-61484842	6.23e-05	-1.8524	0.017	0.065	Arhgef37	no significant change	No	No	No	NA	NA
